# Highly pathogenic Avian Influenza A (H5N1) Clade 2.3.4.4b in Wild Birds, Ecuador

**DOI:** 10.1101/2023.10.18.562614

**Authors:** Andrés Carrazco-Montalvo, Lucia Luje, Cristina Rodríguez-Pólit, Antonio Ampuño, Leandro Patiño, Diana Gutiérrez-Pallo, Daniel Alava, Damaris Alarcón-Vallejo, Natali Arguello, Gabriela Echeverría-Garcés, David De La Torre

**Affiliations:** Instituto Nacional de Investigación en Salud Pública “Leopoldo Izquieta Pérez”. Centro de Referencia Nacional de Genómica, Secuenciación y Bioinformática. Quito, Ecuador; Ministerio de Ambiente, Agua y Transición Ecológica. Quito, Ecuador; Instituto Nacional de investigación en Salud Pública “Leopoldo Izquieta Pérez”. Dirección Técnica de Investigación, Desarrollo e Innovación. Guayaquil, Ecuador; Instituto Nacional de investigación en Salud Pública Dr. Leopoldo Izquieta Pérez. Laboratorio Zonal de Influenza y Otros Virus Respiratorios. Quito, Ecuador; Laboratorio de Biología y Genética Molecular - LABIGEN. Quito, Ecuador

**Keywords:** highly pathogenic avian influenza virus, H5N1, clade 2.3.4.4b, wild birds, viruses, zoonoses, influenza, Ecuador

## Abstract

Highly pathogenic avian influenza A(H5N1) virus clade 2.3.4.4b was detected in four wild birds of two species, *Fregata magnificens* and *Sula nebouxii*, on the Ecuadorian Coast. This report highlights the importance of intersectoral collaboration and timely genotyping for monitoring this zoonotic pathogen, especially in regions with a rich biodiversity.

---

Highly pathogenic avian influenza (HPAI) has been recognized for its pandemic potential since the early 2000s (*1*). The avian influenza viruses are categorized based on 16 Hemagglutinin (HA) and nine Neuraminidase (NA) subtypes, and they circulate in natural enzootic cycles primarily in wild aquatic birds. Zoonotic infections and outbreaks of HPAI have been mainly caused by the H5 and H7 subtypes (*2*). From 2003 to July 2023, there have been 878 documented cases of human avian influenza A (H5N1) across 23 countries worldwide (*3, 4*). In January 2023, the World Health Organization (WHO) received the first report of a human infection in Ecuador (*5*).

Since 2021, subtype A (H5N1) clade 2.3.4.4b have caused important outbreaks in poultry and wild birds across Europe, the Middle East, Asia, and North America (*6*). In October 2022, this clade was first reported in South America (*6-7*) causing mass mortality in poultry. Furthermore, recently in 2023, this clade caused illness and mass mortality in wild bird species such as pelicans (*Pelecanus thagus*) and wild mammals like sea lions (*Otaria flavescens*) in Peru and Chile (*8-9*).

To effectively monitor the emergence and spread of new cases among susceptible species and humans, intersectoral collaboration, routine surveillance within the “One Health” context, and genotyping are urgently needed.
