## Supplementary material 1 for "Highly pathogenic Avian Influenza A (H5N1) Clade 2.3.4.4b in Wild Birds, Ecuador"

### Sheet: Supplementary material 1
Isolate_Id	Animal_Genus	Animal_Specie	Animal_Domestic_Status	Animal_Specimen_Source	Animal_Health_Status	Animal_Location	Animal_Collection_Date
EPI_ISL_17973443	Fregata	magnificens	Wild	Tracheal swab	Dead	South America / Ecuador / Manabí / San Vicente	2023-01-11
EPI_ISL_17973458	Fregata	magnificens	Wild	Tracheal swab	Sick	South America / Ecuador / Manabí / San Vicente	2023-01-11
EPI_ISL_18137626	Sula	nebouxii	Wild	Tracheal swab	Sick	South America / Ecuador / Guayas / General Villamil Playas	2023-05-18
EPI_ISL_18137671	Sula	nebouxii	Wild	Tracheal swab	Sick	South America / Ecuador / Guayas / General Villamil Playas	2023-05-18
