## Supplementary material 2 for "Highly pathogenic Avian Influenza A (H5N1) Clade 2.3.4.4b in Wild Birds, Ecuador"

### Sheet: Supplementary material 2
Assigned number for Figure 2B	GISAID_Id	Isolate_Name	Subtype	Clade	Location	Host	Collection_Date	Authors
72	EPI_ISL_18132572	A/goose/Alaska/USDA-013831-003/2022	A / H5N1	2.3.4.4b	North America / United States / Alaska	Goose	2022-04-27	Youk,S., Torchetti,M.K., Lantz,K., Lenoch,J.B., Killian,M.L., Leyson,C., Bevins,S.N., Dilione,K., Ip,H.S., Stallknecht,D.E., Poulson,R.L., Suarez,D.L., Swayne,D.E.; Pantin-Jackwood,M.J.
71	EPI_ISL_16243915	A/duck/Idaho/22-015275-001-original/2022	A / H5N1	2.3.4.4b	North America / United States / Idaho / Canyon County	Avian	2022-05-16	Chinh,Thanh;Love, Emily;Franzen,Kerrie;Killian,Mary;Koster,Leo;Lantz,Kristina;Stuber,Tod;Hicks,Jessica
70	EPI_ISL_16243926	A/duck/Idaho/22-015275-002-original/2022	A / H5N1	2.3.4.4b	North America / United States / Idaho / Canyon County	Avian	2022-05-16	Chinh,Thanh;Love, Emily;Franzen,Kerrie;Killian,Mary;Koster,Leo;Lantz,Kristina;Stuber,Tod;Hicks,Jessica
69	EPI_ISL_17964960	A/turkey vulture/Utah/23-014334-001-original/2023	A / H5N1	2.3.4.4b	North America / United States / Utah	Avian	2023-04-28	Chinh,Thanh;Franzen,Kerrie;Love,Emily;Ozella,Mikaela;Killian,Mary;Lantz,Kristina;Stuber,Tod;Hicks,Jessica;Norris,Cameron
68	EPI_ISL_16297067	A/Muscovy duck/California/22-034335-001-original/2022	A / H5N1	2.3.4.4b	North America / United States / California / Fresno County	Avian	2022-10-16	Chinh,Thanh;Love, Emily;Franzen,Kerrie;Killian,Mary;Koster,Leo;Lantz,Kristina;Stuber,Tod;Hicks,Jessica
67	EPI_ISL_16297063	A/chicken/Montana/22-034813-003-original/2022	A / H5N1	2.3.4.4b	North America / United States / Montana / Granite County	Avian	2022-10-27	Chinh,Thanh;Love, Emily;Franzen,Kerrie;Killian,Mary;Koster,Leo;Lantz,Kristina;Stuber,Tod;Hicks,Jessica
66	EPI_ISL_16297129	A/turkey/Minnesota/22-034260-001-original/2022	A / H5N1	2.3.4.4b	North America / United States / Minnesota / Le Sueur County	Avian	2022-10-25	Chinh,Thanh;Love, Emily;Franzen,Kerrie;Killian,Mary;Koster,Leo;Lantz,Kristina;Stuber,Tod;Hicks,Jessica
65	EPI_ISL_16271834	A/turkey/South Dakota/22-037930-001-original/2022	A / H5N1	2.3.4.4b	North America / United States / South Dakota / Spink County	Avian	2022-11-22	Chinh,Thanh;Love, Emily;Franzen,Kerrie;Killian,Mary;Koster,Leo;Lantz,Kristina;Stuber,Tod;Hicks,Jessica
64	EPI_ISL_16297332	A/goose/Louisiana/22-033391-001-original/2022	A / H5N1	2.3.4.4b	North America / United States / Louisiana / Ouachita Parish	Goose	2022-10-14	Chinh,Thanh;Love, Emily;Franzen,Kerrie;Killian,Mary;Koster,Leo;Lantz,Kristina;Stuber,Tod;Hicks,Jessica
63	EPI_ISL_17964942	A/red-tailed hawk/South Dakota/23-012031-001-original/2023	A / H5N1	2.3.4.4b	North America / United States / South Dakota / Minnehaha County	Avian	2023-04-11	Chinh,Thanh;Franzen,Kerrie;Love,Emily;Ozella,Mikaela;Killian,Mary;Lantz,Kristina;Stuber,Tod;Hicks,Jessica;Norris,Cameron
62	EPI_ISL_17964869	A/Cooper's hawk/Colorado/23-005887-001-original/2023	A / H5N1	2.3.4.4b	North America / United States / Colorado	Avian	2023-02-18	Chinh,Thanh;Franzen,Kerrie;Love,Emily;Ozella,Mikaela;Killian,Mary;Lantz,Kristina;Stuber,Tod;Hicks,Jessica;Norris,Cameron
61	EPI_ISL_17821770	A/cat/Nebraska/23-010184-001-original/2023	A / H5N1	2.3.4.4b	North America / United States / Nebraska / Buffalo County	Felis catus	2023-03-30	Chinh,Thanh;Franzen,Kerrie;Love,Emily;Ozella,Mikaela;Killian,Mary;Lantz,Kristina;Stuber,Tod;Hicks,Jessica;Norris,Cameron
60	EPI_ISL_17964906	A/red-tailed hawk/Colorado/23-008901-001-original/2023	A / H5N1	2.3.4.4b	North America / United States / Colorado	Avian	2023-03-15	Chinh,Thanh;Franzen,Kerrie;Love,Emily;Ozella,Mikaela;Killian,Mary;Lantz,Kristina;Stuber,Tod;Hicks,Jessica;Norris,Cameron
59	EPI_ISL_17964927	A/great horned owl/Idaho/23-011169-003-original/2023	A / H5N1	2.3.4.4b	North America / United States / Idaho / Ada County	Avian	2023-03-28	Chinh,Thanh;Franzen,Kerrie;Love,Emily;Ozella,Mikaela;Killian,Mary;Lantz,Kristina;Stuber,Tod;Hicks,Jessica;Norris,Cameron
58	EPI_ISL_17964882	A/red-tailed hawk/Colorado/23-006671-001-original/2023	A / H5N1	2.3.4.4b	North America / United States / Colorado	Avian	2023-02-18	Chinh,Thanh;Franzen,Kerrie;Love,Emily;Ozella,Mikaela;Killian,Mary;Lantz,Kristina;Stuber,Tod;Hicks,Jessica;Norris,Cameron
57	EPI_ISL_17964953	A/turkey vulture/Wyoming/23-013715-001-original/2023	A / H5N1	2.3.4.4b	North America / United States / Wyoming / Platte County	Avian	2023-04-19	Chinh,Thanh;Franzen,Kerrie;Love,Emily;Ozella,Mikaela;Killian,Mary;Lantz,Kristina;Stuber,Tod;Hicks,Jessica;Norris,Cameron
56	EPI_ISL_17964868	A/great horned owl/Colorado/23-005885-001-original/2023	A / H5N1	2.3.4.4b	North America / United States / Colorado	Avian	2023-02-17	Chinh,Thanh;Franzen,Kerrie;Love,Emily;Ozella,Mikaela;Killian,Mary;Lantz,Kristina;Stuber,Tod;Hicks,Jessica;Norris,Cameron
55	EPI_ISL_17471582	A/great-tailed grackle/Kansas/W22-1223B/2022	A / H5N1	2.3.4.4b	North America / United States / Kansas	Other avian	2022-12-13	Poulson,R.; Stallknecht,D.; Rubrum,A.; Jeevan,T.; Walker,D.; Webby,R.
54	EPI_ISL_17964963	A/great horned owl/Wyoming/23-014892-001-original/2023	A / H5N1	2.3.4.4b	North America / United States / Wyoming / Johnson County	Avian	2023-04-13	Chinh,Thanh;Franzen,Kerrie;Love,Emily;Ozella,Mikaela;Killian,Mary;Lantz,Kristina;Stuber,Tod;Hicks,Jessica;Norris,Cameron
53	EPI_ISL_16297359	A/guinea fowl/Oklahoma/22-032674-001-original/2022	A / H5N1	2.3.4.4b	North America / United States / Oklahoma / Tulsa County	Avian	2022-10-13	Chinh,Thanh;Love, Emily;Franzen,Kerrie;Killian,Mary;Koster,Leo;Lantz,Kristina;Stuber,Tod;Hicks,Jessica
52	EPI_ISL_16297368	A/chicken/Wyoming/22-032216-001-original/2022	A / H5N1	2.3.4.4b	North America / United States / Wyoming / Fremont County	Avian	2022-10-10	Chinh,Thanh;Love, Emily;Franzen,Kerrie;Killian,Mary;Koster,Leo;Lantz,Kristina;Stuber,Tod;Hicks,Jessica
51	EPI_ISL_16297358	A/chicken/Colorado/22-032670-001-original/2022	A / H5N1	2.3.4.4b	North America / United States / Colorado / Larimer County	Avian	2022-10-10	Chinh,Thanh;Love, Emily;Franzen,Kerrie;Killian,Mary;Koster,Leo;Lantz,Kristina;Stuber,Tod;Hicks,Jessica
50	EPI_ISL_16297365	A/chicken/Colorado/22-032233-001-original/2022	A / H5N1	2.3.4.4b	North America / United States / Colorado / Weld County	Avian	2022-10-10	Chinh,Thanh;Love, Emily;Franzen,Kerrie;Killian,Mary;Koster,Leo;Lantz,Kristina;Stuber,Tod;Hicks,Jessica
49	EPI_ISL_16297337	A/chicken/South Dakota/22-033350-001-original/2022	A / H5N1	2.3.4.4b	North America / United States / South Dakota / Spink County	Avian	2022-10-18	Chinh,Thanh;Love, Emily;Franzen,Kerrie;Killian,Mary;Koster,Leo;Lantz,Kristina;Stuber,Tod;Hicks,Jessica
48	EPI_ISL_16297335	A/turkey/South Dakota/22-033350-005-original/2022	A / H5N1	2.3.4.4b	North America / United States / South Dakota / Spink County	Avian	2022-10-18	Chinh,Thanh;Love, Emily;Franzen,Kerrie;Killian,Mary;Koster,Leo;Lantz,Kristina;Stuber,Tod;Hicks,Jessica
47	EPI_ISL_16297334	A/domestic duck/South Dakota/22-033350-004-original/2022	A / H5N1	2.3.4.4b	North America / United States / South Dakota / Spink County	Avian	2022-10-18	Chinh,Thanh;Love, Emily;Franzen,Kerrie;Killian,Mary;Koster,Leo;Lantz,Kristina;Stuber,Tod;Hicks,Jessica
46	EPI_ISL_17964950	A/barn owl/Idaho/23-013072-002-original/2023	A / H5N1	2.3.4.4b	North America / United States / Idaho / Ada County	Avian	2023-04-18	Chinh,Thanh;Franzen,Kerrie;Love,Emily;Ozella,Mikaela;Killian,Mary;Lantz,Kristina;Stuber,Tod;Hicks,Jessica;Norris,Cameron
45	EPI_ISL_16958548	A/falcon/Costa_Rica/INC-0001-D0377-23/2023	A / H5N1	2.3.4.4b	North America / Costa Rica / Provincia de Limon / Pococi, Colorado	Falco peregrinus	2023-01-26	Bernal,Leon; Olga,Aguilar; Idania,Chacon; Guisella,Chaves; Hebleen,Brenes; Claudio,Soto-Garita; Dihala,Picado; Isabel,Abarca; Estela,Cordero; Adriana,Godinez; Melany,Calderon; Francisco,Duarte
44	EPI_ISL_16271831	A/turkey/South Dakota/22-037933-001-original/2022	A / H5N1	2.3.4.4b	North America / United States / South Dakota / Beadle County	Avian	2022-11-22	Chinh,Thanh;Love, Emily;Franzen,Kerrie;Killian,Mary;Koster,Leo;Lantz,Kristina;Stuber,Tod;Hicks,Jessica
43	EPI_ISL_16297071	A/chicken/North Dakota/22-035070-001-original/2022	A / H5N1	2.3.4.4b	North America / United States / North Dakota / Bottineau County	Avian	2022-11-01	Chinh,Thanh;Love, Emily;Franzen,Kerrie;Killian,Mary;Koster,Leo;Lantz,Kristina;Stuber,Tod;Hicks,Jessica
42	EPI_ISL_16297072	A/turkey/North Dakota/22-035070-002-original/2022	A / H5N1	2.3.4.4b	North America / United States / North Dakota / Bottineau County	Avian	2022-11-01	Chinh,Thanh;Love, Emily;Franzen,Kerrie;Killian,Mary;Koster,Leo;Lantz,Kristina;Stuber,Tod;Hicks,Jessica
41	EPI_ISL_17964954	A/Cooper'ss hawk/Wyoming/23-013975-001-original/2023	A / H5N1	2.3.4.4b	North America / United States / Wyoming / Fremont County	Avian	2023-04-29	Chinh,Thanh;Franzen,Kerrie;Love,Emily;Ozella,Mikaela;Killian,Mary;Lantz,Kristina;Stuber,Tod;Hicks,Jessica;Norris,Cameron
40	EPI_ISL_18217104	A/duck/Peru/CAL-INS-013/2023	A / H5N1	2.3.4.4b	South America / Peru / Provincia Constitucional del Callao	Anas cyanoptera	2023-07-24	Padilla-Rojas, C; Sevilla-Castaneda, L; Hurtado-Vela, C; Silva-Molina, J; Huarca-Balbin, L; Lizarraga-Olivares, W; Jimenez-Vasquez, V; Lope-Pari, P; Alarcon, Y; Cuquian, K; Rojas-Serrano, N; Arotinco-Garayar, G
39	EPI_ISL_17777527	A/gull/Peru/LIM-INS-006/2023	A / H5N1	2.3.4.4b	South America / Peru / Departamento de Lima / Lima	Larosterna inca	2023-03-16	Padilla-Rojas, C.; Sevilla-Casta?eda, L.; Hurtado-Vela, C.; Silva-Molina, J.; Huarca-Balbin, L.; Lizarraga-Olivares, W.; Jimenez-Vasquez, V.; Lope-Pari, P.; Alarcon, Y.; Cuquian, K.; Jara-Vila, J.; Ceron-Villanueva, J.; Conza-Blanco, L.; Rojas-Serrano, N.; Arotinco-Garaygar, G.
38	EPI_ISL_17777530	A/guanay_cormorant/Peru/CAL-INS-009/2023	A / H5N1	2.3.4.4b	South America / Peru / Provincia Constitucional del Callao / Callao	Other avian	2023-03-17	Padilla-Rojas, C.; Sevilla-Casta?eda, L.; Hurtado-Vela, C.; Silva-Molina, J.; Huarca-Balbin, L.; Lizarraga-Olivares, W.; Jimenez-Vasquez, V.; Lope-Pari, P.; Alarcon, Y.; Cuquian, K.; Jara-Vila, J.; Ceron-Villanueva, J.; Conza-Blanco, L.; Rojas-Serrano, N.; Arotinco-Garaygar, G.
37	EPI_ISL_17777529	A/peruvian_booby/Peru/CAL-INS-008/2023	A / H5N1	2.3.4.4b	South America / Peru / Provincia Constitucional del Callao / Callao	Other avian	2023-03-17	Padilla-Rojas, C.; Sevilla-Casta?eda, L.; Hurtado-Vela, C.; Silva-Molina, J.; Huarca-Balbin, L.; Lizarraga-Olivares, W.; Jimenez-Vasquez, V.; Lope-Pari, P.; Alarcon, Y.; Cuquian, K.; Jara-Vila, J.; Ceron-Villanueva, J.; Conza-Blanco, L.; Rojas-Serrano, N.; Arotinco-Garaygar, G.
36	EPI_ISL_17777528	A/peruvian_booby/Peru/CAL-INS-007/2023	A / H5N1	2.3.4.4b	South America / Peru / Provincia Constitucional del Callao / Callao	Other avian	2023-03-17	Padilla-Rojas, C.; Sevilla-Casta?eda, L.; Hurtado-Vela, C.; Silva-Molina, J.; Huarca-Balbin, L.; Lizarraga-Olivares, W.; Jimenez-Vasquez, V.; Lope-Pari, P.; Alarcon, Y.; Cuquian, K.; Jara-Vila, J.; Ceron-Villanueva, J.; Conza-Blanco, L.; Rojas-Serrano, N.; Arotinco-Garaygar, G.
35	EPI_ISL_17805987	A/chicken/Peru/AIS0539/2022	A / H5N1	2.3.4.4b	South America / Peru	Chicken	2022-11-18	Cruz,C.D., Conza,L.B., Espejo,V., Troncos,G., Perez,D.R., Marcelo,O.L., Schilling,M.; Tinoco,Y.
34	EPI_ISL_16249681	A/chicken/Peru/LAM-INS-002/2022	A / H5N1	2.3.4.4b	South America / Peru / Departamento de Lambayeque	Gallus gallus domesticus	2022-11-28	Padilla-Rojas, Carlos; Sevilla-Castañeda, Luren; Hurtado-Vela, Carmen; Silva-Molina, Juana; Bárcena-Flores, Luis; Lizarraga-Olivares, Wendy; Jimenez-Vasquez, Victor; Nuñez-Llanos, Alicia; Conza-Blanco, Lidia; Perez-Janampa, David; Marcelo-Tantamango, Oscar; Yarleque-Javier, Graciela; Rojas-Serrano, Nancy.
33	EPI_ISL_17660072	A/chicken/Peru/23-005607-003-original/2022	A / H5N1	2.3.4.4b	South America / Peru	Avian	2022-11-11	Conza-Blanco,Lidia;Perez-Janampa,David;Marcelo-Tantamango,Oscar;Yarleque-Javier,Graciela;Chinh,Thanh;Franzen,Kerrie;Love,Emily;Ozella,Mikaela;Killian,Mary;Lantz,Kristina;Stuber,Tod;Hicks,Jessica;Norris,Cameron
32	EPI_ISL_17660073	A/owl/Peru/23-005629-001-original/2022	A / H5N1	2.3.4.4b	South America / Peru	Avian	2022-11-11	Conza-Blanco,Lidia;Perez-Janampa,David;Marcelo-Tantamango,Oscar;Yarleque-Javier,Graciela;Chinh,Thanh;Franzen,Kerrie;Love,Emily;Ozella,Mikaela;Killian,Mary;Lantz,Kristina;Stuber,Tod;Hicks,Jessica;Norris,Cameron
31	EPI_ISL_17806001	A/chicken/Peru/AIS0551/2022	A / H5N1	2.3.4.4b	South America / Peru	Chicken	2022-12-12	Cruz,C.D., Conza,L.B., Espejo,V., Troncos,G., Perez,D.R., Marcelo,O.L., Schilling,M.; Tinoco,Y.
30	EPI_ISL_17805995	A/chicken/Peru/AIS0550/2022	A / H5N1	2.3.4.4b	South America / Peru	Chicken	2022-12-12	Cruz,C.D., Conza,L.B., Espejo,V., Troncos,G., Perez,D.R., Marcelo,O.L., Schilling,M.; Tinoco,Y.
29	EPI_ISL_17806000	A/pelican/Peru/AIS0538/2022	A / H5N1	2.3.4.4b	South America / Peru	Other avian	2022-11-10	Cruz,C.D., Conza,L.B., Espejo,V., Troncos,G., Perez,D.R., Marcelo,O.L., Schilling,M.; Tinoco,Y.
28	EPI_ISL_17806002	A/pelican/Peru/AIS0541/2022	A / H5N1	2.3.4.4b	South America / Peru	Other avian	2022-11-16	Cruz,C.D., Conza,L.B., Espejo,V., Troncos,G., Perez,D.R., Marcelo,O.L., Schilling,M.; Tinoco,Y.
27	EPI_ISL_17805991	A/chicken/Peru/AIS0544/2022	A / H5N1	2.3.4.4b	South America / Peru	Chicken	2022-12-03	Cruz,C.D., Conza,L.B., Espejo,V., Troncos,G., Perez,D.R., Marcelo,O.L., Schilling,M.; Tinoco,Y.
26	EPI_ISL_17805992	A/chicken/Peru/AIS0545/2022	A / H5N1	2.3.4.4b	South America / Peru	Chicken	2022-12-03	Cruz,C.D., Conza,L.B., Espejo,V., Troncos,G., Perez,D.R., Marcelo,O.L., Schilling,M.; Tinoco,Y.
25	EPI_ISL_18137671	A/wildbird-Sula-nebouxii/Ecuador/7611/2023	A / H5N1	2.3.4.4b	South America / Ecuador / Provincia del Guayas / General Villamil Playas	Wild bird	2023-05-18	Andres, Carrazco-Montalvo*; Lucia, Luje*; Diana, Gutierrez-Pallo; Antonio, Ampuño; Damaris, Alarcon; Carlos, Valle; Natali, Arguello; David, de la Torre
24	EPI_ISL_18137626	A/wildbird-Sula-nebouxii/Ecuador/7607/2023	A / H5N1	2.3.4.4b	South America / Ecuador / Provincia del Guayas / General Villamil Playas	Wild bird	2023-05-18	Andres, Carrazco-Montalvo*; Lucia, Luje*; Diana, Gutierrez-Pallo; Antonio, Ampuño; Damaris, Alarcon; Carlos, Valle; Natali, Arguello; David, de la Torre
23	EPI_ISL_17777533	A/peruvian_booby/Peru/LIM-INS-012/2023	A / H5N1	2.3.4.4b	South America / Peru / Departamento de Lima / Puerto supe	Other avian	2023-04-12	Padilla-Rojas, C.; Sevilla-Casta?eda, L.; Hurtado-Vela, C.; Silva-Molina, J.; Huarca-Balbin, L.; Lizarraga-Olivares, W.; Jimenez-Vasquez, V.; Lope-Pari, P.; Alarcon, Y.; Cuquian, K.; Jara-Vila, J.; Ceron-Villanueva, J.; Conza-Blanco, L.; Rojas-Serrano, N.; Arotinco-Garaygar, G.
22	EPI_ISL_17973443	A/wildbird-Fregata-magnificens/Ecuador/IC03-4587/2023	A / H5N1	2.3.4.4b	South America / Ecuador / Provincia de Manabi / San Vicente	Wild bird	2023-01-11	Andres, Carrazco-Montalvo*; Lucia, Luje*; Diana, Gutierrez-Pallo; Daniel, Alava; Damaris, Alarcón; Carlos, Valle; Natali, Arguello; David, de la Torre
21	EPI_ISL_17973458	A/wildbird-Fregata-magnificens/Ecuador/IC06-4590/2023	A / H5N1	2.3.4.4b	South America / Ecuador / Provincia de Manabi / San Vicente	Wild bird	2023-01-11	Andres, Carrazco-Montalvo*; Lucia, Luje*; Diana, Gutierrez-Pallo; Daniel, Alava; Damaris, Alarcon; Carlos, Valle; Natali, Arguello; David, de la Torre
20	EPI_ISL_17885872	A/chicken/OHiggins/241252-1/2023	A / H5N1	2.3.4.4b	South America / Chile / Region del Libertador General Bernardo O'Higgins	Chicken	2023-03-12	Pardo-Roa,C., Johow,M., Ariyama,N., Almonacid,L.I., Aguayo,C., Munoz,G., Fuentes-Lupichinni,E., Avila,C., Neira,V.; Medina,R.
19	EPI_ISL_17885871	A/chicken/OHiggins/241252-3/2023	A / H5N1	2.3.4.4b	South America / Chile / Region del Libertador General Bernardo O'Higgins	Chicken	2023-03-12	Pardo-Roa,C., Johow,M., Ariyama,N., Almonacid,L.I., Aguayo,C., Munoz,G., Fuentes-Lupichinni,E., Avila,C., Neira,V.; Medina,R.
18	EPI_ISL_17885870	A/chicken/OHiggins/241252-6/2023	A / H5N1	2.3.4.4b	South America / Chile / Region del Libertador General Bernardo O'Higgins	Chicken	2023-03-12	Pardo-Roa,C., Johow,M., Ariyama,N., Almonacid,L.I., Aguayo,C., Munoz,G., Fuentes-Lupichinni,E., Avila,C., Neira,V.; Medina,R.
17	EPI_ISL_17885965	A/chiloe wigeon/OHiggins/240893-2/2023	A / H5N1	2.3.4.4b	South America / Chile / Region del Libertador General Bernardo O'Higgins	Other avian	2023-03-09	Pardo-Roa,C., Johow,M., Ariyama,N., Almonacid,L.I., Aguayo,C., Munoz,G., Fuentes-Lupichinni,E., Avila,C., Neira,V.; Medina,R.
16	EPI_ISL_18310962	A/backyard chicken/Uruguay/UDELAR-127-M4/2023	A / H5N1	2.3.4.4b	South America / Uruguay	Chicken	2023-04-17	Marandino,A., Tomas,G., Panzera,Y., Leizagoyen,C., Perez,R., Bassetti,L., Negro,R., Rodriguez,S.; Perez,R.
15	EPI_ISL_18310963	A/backyard chicken/Uruguay/UDELAR-127-M1/2023	A / H5N1	2.3.4.4b	South America / Uruguay	Chicken	2023-04-17	Marandino,A., Tomas,G., Panzera,Y., Leizagoyen,C., Perez,R., Bassetti,L., Negro,R., Rodriguez,S.; Perez,R.
14	EPI_ISL_17885957	A/duck/Maule/240466-1/2023	A / H5N1	2.3.4.4b	South America / Chile / Region del Maule	Duck	2023-03-07	Pardo-Roa,C., Johow,M., Ariyama,N., Almonacid,L.I., Aguayo,C., Munoz,G., Fuentes-Lupichinni,E., Avila,C., Neira,V.; Medina,R.
13	EPI_ISL_17885878	A/chicken/Nuble/239136/2023	A / H5N1	2.3.4.4b	South America / Chile / Region de Nuble	Chicken	2023-02-27	Pardo-Roa,C., Johow,M., Ariyama,N., Almonacid,L.I., Aguayo,C., Munoz,G., Fuentes-Lupichinni,E., Avila,C., Neira,V.; Medina,R.
12	EPI_ISL_18310967	A/backyard chicken/Uruguay/UDELAR-040-M7/2023	A / H5N1	2.3.4.4b	South America / Uruguay	Chicken	2023-03-03	Marandino,A., Tomas,G., Panzera,Y., Leizagoyen,C., Perez,R., Bassetti,L., Negro,R., Rodriguez,S.; Perez,R.
11	EPI_ISL_18310965	A/backyard chicken/Uruguay/UDELAR-047-M3/2023	A / H5N1	2.3.4.4b	South America / Uruguay	Chicken	2023-03-06	Marandino,A., Tomas,G., Panzera,Y., Leizagoyen,C., Perez,R., Bassetti,L., Negro,R., Rodriguez,S.; Perez,R.
10	EPI_ISL_18310966	A/backyard chicken/Uruguay/UDELAR-047-M1/2023	A / H5N1	2.3.4.4b	South America / Uruguay	Chicken	2023-03-06	Marandino,A., Tomas,G., Panzera,Y., Leizagoyen,C., Perez,R., Bassetti,L., Negro,R., Rodriguez,S.; Perez,R.
9	EPI_ISL_17964942	A/red-tailed hawk/South Dakota/23-012031-001-original/2023	A / H5N1	2.3.4.4b	North America / United States / South Dakota / Minnehaha County	Avian	2023-04-11	Chinh,Thanh;Franzen,Kerrie;Love,Emily;Ozella,Mikaela;Killian,Mary;Lantz,Kristina;Stuber,Tod;Hicks,Jessica;Norris,Cameron
8	EPI_ISL_17885849	A/black skimmer/Maule/240379/2023	A / H5N1	2.3.4.4b	South America / Chile / Region del Maule	Other avian	2023-03-06	Pardo-Roa,C., Johow,M., Ariyama,N., Almonacid,L.I., Aguayo,C., Munoz,G., Fuentes-Lupichinni,E., Avila,C., Neira,V.; Medina,R.
7	EPI_ISL_17805987	A/chicken/Peru/AIS0539/2022	A / H5N1	2.3.4.4b	South America / Peru	Chicken	2022-11-18	Cruz,C.D., Conza,L.B., Espejo,V., Troncos,G., Perez,D.R., Marcelo,O.L., Schilling,M.; Tinoco,Y.
6	EPI_ISL_17885957	A/duck/Maule/240466-1/2023	A / H5N1	2.3.4.4b	South America / Chile / Region del Maule	Duck	2023-03-07	Pardo-Roa,C., Johow,M., Ariyama,N., Almonacid,L.I., Aguayo,C., Munoz,G., Fuentes-Lupichinni,E., Avila,C., Neira,V.; Medina,R.
5	EPI_ISL_17885964	A/turkey/Nuble/240489-1/2023	A / H5N1	2.3.4.4b	South America / Chile / Region de Nuble	Turkey	2023-03-07	Pardo-Roa,C., Johow,M., Ariyama,N., Almonacid,L.I., Aguayo,C., Munoz,G., Fuentes-Lupichinni,E., Avila,C., Neira,V.; Medina,R.
4	EPI_ISL_17885873	A/chicken/Nuble/241681-1/2023	A / H5N1	2.3.4.4b	South America / Chile / Region de Nuble	Chicken	2023-03-10	Pardo-Roa,C., Johow,M., Ariyama,N., Almonacid,L.I., Aguayo,C., Munoz,G., Fuentes-Lupichinni,E., Avila,C., Neira,V.; Medina,R.
3	EPI_ISL_17885874	A/chicken/Nuble/241557-1/2023	A / H5N1	2.3.4.4b	South America / Chile / Region de Nuble	Chicken	2023-03-10	Pardo-Roa,C., Johow,M., Ariyama,N., Almonacid,L.I., Aguayo,C., Munoz,G., Fuentes-Lupichinni,E., Avila,C., Neira,V.; Medina,R.
2	EPI_ISL_17885876	A/chicken/Nuble/240684/2023	A / H5N1	2.3.4.4b	South America / Chile / Region de Nuble	Chicken	2023-03-08	Pardo-Roa,C., Johow,M., Ariyama,N., Almonacid,L.I., Aguayo,C., Munoz,G., Fuentes-Lupichinni,E., Avila,C., Neira,V.; Medina,R.
1	EPI_ISL_17885962	A/turkey/Nuble/241568-1/2023	A / H5N1	2.3.4.4b	South America / Chile / Region de Nuble	Turkey	2023-03-10	Pardo-Roa,C., Johow,M., Ariyama,N., Almonacid,L.I., Aguayo,C., Munoz,G., Fuentes-Lupichinni,E., Avila,C., Neira,V.; Medina,R.
